# Spatially-resolved single cell transcriptomics reveal a critical role for γδ T cells in the control of skin inflammation and subcutaneous adipose wasting during chronic *Trypanosoma brucei* infection

**DOI:** 10.1101/2023.03.01.530674

**Authors:** Juan F. Quintana, Matthew C. Sinton, Praveena Chandrasegaran, Agatha Nabilla Lestari, Rhiannon Heslop, Bachar Cheaib, John Ogunsola, Dieudonne Mumba Ngoyi, Nono-Raymond Kuispond Swar, Anneli Cooper, Seth B. Coffelt, Annette MacLeod

**Affiliations:** Wellcome Centre for Integrative Parasitology (WCIP). University of Glasgow, Glasgow, UK. School of Biodiversity, One Health, Veterinary Medicine (SBOHVM), College of Medical, Veterinary and Life Sciences, University of Glasgow, Glasgow UK.; Lydia Becker Institute of Immunology and Inflammation, University of Manchester, UK.; Division of Immunology, Immunity to Infection and Health, Manchester Academic Health Science Centre, University of Manchester, UK.; Department of Parasitology, National Institute of Biomedical Research, Kinshasa, Democratic Republic of the Congo.; School of Cancer Sciences, University of Glasgow Glasgow, UK.; Cancer Research UK Beatson Institute, Glasgow, UK.

**Keywords:** African trypanosomes, γδ T cells, Vγ6^+^ cells, adipocytes, skin inflammation.

## Abstract

African trypanosome parasites colonise the skin in a process important for parasite transmission. However, how the skin responses to trypanosome infection remain unresolved. Here, using a combination of spatial and single cell transcriptomics, coupled with *in vivo* genetic models, we investigated the local immune response of the skin in a murine model of infection. First, we detected a significant expansion of IL-17A-producing γδ T cells (primarily Vγ6^+^) in the infected murine skin compared to naïve controls that occur mainly in the subcutaneous adipose tissue. Second, interstitial preadipocytes located in the subcutaneous adipose tissue upregulate several genes involved in inflammation and antigen presentation, including T cell activation and survival. *In silico* cell-cell communication suggests that adipocytes trigger γδ T cell activation locally *via Cd40, Il6, Il10,* and *Tnfsf18* signalling, amongst others. Third, mice deficient in IL-17A-producing γδ T cells show extensive inflammation, increased frequency of skin-resident IFNγ-producing CD8^+^ T cells and limited subcutaneous adipose tissue wasting compared to wild-type infected controls, independent of T_H_1 CD4^+^ T cells and parasite burden. Based on these observations, we proposed a model whereby adipocytes as well as Vγ6^+^ cells act concertedly in the subcutaneous adipose tissue to limit skin inflammation and tissue wasting. These studies shed light onto the mechanisms of γδ T cell-mediated immunity in the skin in the context of African trypanosome infection, as well as a potential role of immature and mature adipocytes as homeostatic regulators in the skin during chronic infection.
