## Supplementary material for "Spatially-resolved single cell transcriptomics reveal a critical role for γδ T cells in the control of skin inflammation and subcutaneous adipose wasting during chronic *Trypanosoma brucei* infection": S3 Table

### Sheet: Histopath Analyses
Table S3 - Histopathology analysis of the skin biopsies from FVB/NJ and Vg4/6-/- mice. Note that the reported parameters have been measured in comparison to their naïve counterparts.
Genetic background	Biological replicate	Epidermis	HK	Cornea plugs	Papillomatosis	Exocytosis	Spongiosis	Dermis+Hypodermis	Infl. Cells	Location	Fibrosis	Follicular atrophy	Congestion	Oedema	Squel. Muscle	Atrophy	Hypertrophy	Lysis	Fatty degeneration	Oedema	Fibrosis	Infl. Cells	Congestion	Sub-Cutaneous	Infl. Cells	Fibrosis	Oedema	Others	BIP	1	2	3	4	5
FVB/nJ	Replicate 1	OK	+	++	+	+	-	OK	Lymph +	Diffuse	+	-	+	+	OK	+	-	-	-	+	++	Lymph +	+	OK	Lymph +	-	-	-	OK	43	58	53	20	35
FVB/nJ	Replicate 2	OK	+	++	++	+	+	OK	Lymph +	Diffuse	+++	-	+	Discrete	OK	+	-	++	-	+	++	Lymph ++	+	OK	Lymph ++	+	-	-	OK	70	44	51	92	182
FVB/nJ	Replicate 3	OK	+	+	+	+	-	OK	Lymph ++	Diffuse	+++	-	+	-	OK	+	-	-	-	+	++	Lymph +	+	OK	Lymph+Plasm +	-	++	-	OK	75	109	69	96	132
FVB/nJ	Replicate 4	OK	+	+	+	+	-	OK	Lymph +	Diffuse	+	-	+	-	OK	+	-	+	-	+	++	Lymph ++	+	OK	Lymph ++	+	++	Cong +	OK	135	198	140	139	192
Vg4/6-/-/	Replicate 1	OK	+	+	+	-	-	OK	Lymph +	Diffuse	+	++	+	Discrete	OK	-	-	-	+	Discrete	+	-	+	OK	Lymph+Plasm +	+	+	-	OK	112	73	47	101	69
Vg4/6-/-/	Replicate 2	OK	+	+	+	-	-	OK	Lymph Discrete	Diffuse	+	++	+	Discrete	OK	-	-	-	-	Discrete	+	-	+	OK	Lymph+Plasm +	-	++	-	OK	91	33	14	101	112
Vg4/6-/-/	Replicate 3	OK	+	++	+	-	-	OK	Lymph Discrete	Diffuse	Discrete	++	+	++	OK	++	-	+	-	++	-	Lymph Discrete	+	OK	Lymph+Plasm +	-	+	-	OK	42	117	37	159	28
Vg4/6-/-/	Replicate 4	OK	+	Discrete	Discrete	-	-	OK	Lymph Discrete	Diffuse	++	+	+	-	OK	-	-	-	-	-	++	Lymph +	+	OK	Lymph+Plasm +	+	-	-	OK	33	17	26	21	26
